# Alternative translation initiation produces synaptic organizer proteoforms with distinct localization and functions

**DOI:** 10.1101/2024.02.16.580719

**Authors:** Paul Jongseo Lee, Alexa R. Soares, Yu Sun, Caroline Fai, Marina R. Picciotto, Junjie U. Guo

## Abstract

While previous studies suggest that many mRNAs contain more than one translation initiation site (TIS), the biological significance of most alternative TISs and their corresponding protein isoforms (proteoforms) remains undetermined. Here we show that alternative translation initiation at a CUG and an AUG TIS in neuronal pentraxin receptor (NPR) mRNA produces two proteoforms, and their relative abundance is regulated by both neuronal activity as well as an adjacent RNA secondary structure. Downstream AUG initiation transforms the N-terminal transmembrane domain into a signal peptide, thereby converting NPR to a secreted factor sufficient to promote synaptic clustering of AMPA-type glutamate receptors. Changing the relative proteoform ratio, but not the overall NPR abundance reduces AMPA receptor in parvalbumin (PV)-positive interneurons and induces changes in learning behaviors in mice. In addition to NPR, N-terminal extensions of C1q-like synaptic organizers, mediated by upstream AUU start codons, anchor these otherwise secreted factors to the membrane. Thus, our results uncovered the plasticity of N-terminal signal sequences regulated by alternative TIS usage as a widespread mechanism to diversify protein localization and functions.
