## Supplementary Table 1 for "Alternative translation initiation produces synaptic organizer proteoforms with distinct localization and functions"

### Sheet: Extensions
Chen et al., 2020 (human)
Symbol	Short_Seq	Short_TM	Short_SP	Short_SP	AA_extended	Long_Seq	Long_TM
B4GAT1	MQMSYAIRCAFYQLLLAALMLVAMLQLLYLSLLSGLHGQEEQDQYFEFFPPSPRSVDQVKAQLRTALASGGVLDASGDYRVYRGLLKTTMDPNDVILATHASVDNLLHLSGLLERWEGPLSVSVFAATKEEAQLATVLAYALSSHCPDMRARVAMHLVCPSRYEAAVPDPREPGEFALLRSCQEVFDKLARVAQPGINYALGTNVSYPNNLLRNLAREGANYALVIDVDMVPSEGLWRGLREMLDQSNQWGGTALVVPAFEIRRARRMPMNKNELVQLYQVGEVRPFYYGLCTPCQAPTNYSRWVNLPEESLLRPAYVVPWQDPWEPFYVAGGKVPTFDERFRQYGFNRISQACELHVAGFDFEVLNEGFLVHKGFKEALKFHPQKEAENQHNKILYRQ…	0	Y	14-33	15	LWPGGRCCAPRAPRAMQMSYAIRCAFYQLLLAALMLVAMLQLLYLSLLSGLHGQEEQDQYFEFFPPSPRSVDQVKAQLRTALASGGVLDASGDYRVYRGLLKTTMDPNDVILATHASVDNLLHLSGLLERWEGPLSVSVFAATKEEAQLATVLAYALSSHCPDMRARVAMHLVCPSRYEAAVPDPREPGEFALLRSCQEVFDKLARVAQPGINYALGTNVSYPNNLLRNLAREGANYALVIDVDMVPSEGLWRGLREMLDQSNQWGGTALVVPAFEIRRARRMPMNKNELVQLYQVGEVRPFYYGLCTPCQAPTNYSRWVNLPEESLLRPAYVVPWQDPWEPFYVAGGKVPTFDERFRQYGFNRISQACELHVAGFDFEVLNEGFLVHKGFKEALKFHP…	20-44
C1GALT1	MASKSWLNFLTFLCGSAIGFLLCSQLFSILLGEKVDTQPNVLHNDPHARHSDDNGQNHLEGQMNFNADSSQHKDENTDIAENLYQKVRILCWVMTGPQNLEKKAKHVKATWAQRCNKVLFMSSEENKDFPAVGLKTKEGRDQLYWKTIKAFQYVHEHYLEDADWFLKADDDTYVILDNLRWLLSKYDPEEPIYFGRRFKPYVKQGYMSGGAGYVLSKEALKRFVDAFKTDKCTHSSSIEDLALGRCMEIMNVEAGDSRDTIGKETFHPFVPEHHLIKGYLPRTFWYWNYNYYPPVEGPGCCSDLAVSFHYVDSTTMYELEYLVYHLRPYGYLYRYQPTLPERILKEISQANKNEDTKVKLGNP	0	Y	9-27	35	LPREAKVTSPKSSPSPPPRRGEREPQLMSEIHFREMASKSWLNFLTFLCGSAIGFLLCSQLFSILLGEKVDTQPNVLHNDPHARHSDDNGQNHLEGQMNFNADSSQHKDENTDIAENLYQKVRILCWVMTGPQNLEKKAKHVKATWAQRCNKVLFMSSEENKDFPAVGLKTKEGRDQLYWKTIKAFQYVHEHYLEDADWFLKADDDTYVILDNLRWLLSKYDPEEPIYFGRRFKPYVKQGYMSGGAGYVLSKEALKRFVDAFKTDKCTHSSSIEDLALGRCMEIMNVEAGDSRDTIGKETFHPFVPEHHLIKGYLPRTFWYWNYNYYPPVEGPGCCSDLAVSFHYVDSTTMYELEYLVYHLRPYGYLYRYQPTLPERILKEISQANKNEDTKVKLGNP	41-66
C1QTNF1	MGSRGQGLLLAYCLLLAFASGLVLSRVPHVQGEQQEWEGTEELPSPPDHAERAEEQHEKYRPSQDQGLPASRCLRCCDPGTSMYPATAVPQINITILKGEKGDRGDRGLQGKYGKTGSAGARGHTGPKGQKGSMGAPGERCKSHYAAFSVGRKKPMHSNHYYQTVIFDTEFVNLYDHFNMFTGKFYCYVPGLYFFSLNVHTWNQKETYLHIMKNEEEVVILFAQVGDRSIMQSQSLMLELREQDQVWVRLYKGERENAIFSEELDTYITFSGYLVKHATEP	0	Y	7-18	112	LAGLRSLRVCPTFSLSSFTFEKPRFRFWSQRPRRPRRGDGGAVGGGDLWLLVPPPTLLFCTAVLRKTFSPALFPSPSLCIAPDLAGRRLGRREMLYGRRGRSGRRDGGPGRKMGSRGQGLLLAYCLLLAFASGLVLSRVPHVQGEQQEWEGTEELPSPPDHAERAEEQHEKYRPSQDQGLPASRCLRCCDPGTSMYPATAVPQINITILKGEKGDRGDRGLQGKYGKTGSAGARGHTGPKGQKGSMGAPGERCKSHYAAFSVGRKKPMHSNHYYQTVIFDTEFVNLYDHFNMFTGKFYCYVPGLYFFSLNVHTWNQKETYLHIMKNEEEVVILFAQVGDRSIMQSQSLMLELREQDQVWVRLYKGERENAIFSEELDTYITFSGYLVKHATEP	119-137
CD59	MGIQGGSVLFGLLLVLAVFCHSGHSLQCYNCPNPTADCKTAVNCSSDFDACLITKAGLQVYNKCWKFEHCNFNDVTTRLRENELTYYCCKKDLCNFNEQLENGGTSLSEKTVLLLVTPFLAAAWSLHP	0	Y	8-20	30	LEEDLGRRQSLAPVGVGVETYFTVVLWTITMGIQGGSVLFGLLLVLAVFCHSGHSLQCYNCPNPTADCKTAVNCSSDFDACLITKAGLQVYNKCWKFEHCNFNDVTTRLRENELTYYCCKKDLCNFNEQLENGGTSLSEKTVLLLVTPFLAAAWSLHP	20-49
DNAJB11	MAPQNLSTFCLLLLYLIGAVIAGRDFYKILGVPRSASIKDIKKAYRKLALQLHPDRNPDDPQAQEKFQDLGAAYEVLSDSEKRKQYDTYGEEGLKDGHQSSHGDIFSHFFGDFGFMFGGTPRQQDRNIPRGSDIIVDLEVTLEEVYAGNFVEVVRNKPVARQAPGKRKCNCRQEMRTTQLGPGRFQMTQEVVCDECPNVKLVNEERTLEVEIEPGVRDGMEYPFIGEGEPHVDGEPGDLRFRIKVVKHPIFERRGDDLYTNVTISLVESLVGFEMDITHLDGHKVHISRDKITRPGAKLWKKGEGLPNFDNNNIKGSLIITFDVDFPKEQLTEEAREGIKQLLKQGSVQKVYNGLQGY	0	Y	6-17	44	LRTKETPAPPRCEAASQGRVGWRADAAAEEAVRSVWNRTRDRGTMAPQNLSTFCLLLLYLIGAVIAGRDFYKILGVPRSASIKDIKKAYRKLALQLHPDRNPDDPQAQEKFQDLGAAYEVLSDSEKRKQYDTYGEEGLKDGHQSSHGDIFSHFFGDFGFMFGGTPRQQDRNIPRGSDIIVDLEVTLEEVYAGNFVEVVRNKPVARQAPGKRKCNCRQEMRTTQLGPGRFQMTQEVVCDECPNVKLVNEERTLEVEIEPGVRDGMEYPFIGEGEPHVDGEPGDLRFRIKVVKHPIFERRGDDLYTNVTISLVESLVGFEMDITHLDGHKVHISRDKITRPGAKLWKKGEGLPNFDNNNIKGSLIITFDVDFPKEQLTEEAREGIKQLLKQGSVQKVYNGL…	50-71
FKRP	MRLTRCQAALAAAITLNLLVLFYVSWLQHQPRNSRARGPRRASAAGPRVTVLVREFEAFDNAVPELVDSFLQQDPAQPVVVAADTLPYPPLALPRIPNVRLALLQPALDRPAAASRPETYVATEFVALVPDGARAEAPGLLERMVEALRAGSARLVAAPVATANPARCLALNVSLREWTARYGAAPAAPRCDALDGDAVVLLRARDLFNLSAPLARPVGTSLFLQTALRGWAVQLLDLTFAAARQPPLATAHARWKAEREGRARRAALLRALGIRLVSWEGGRLEWFGCNKETTRCFGTVVGDTPAYLYEERWTPPCCLRALRETARYVVGVLEAAGVRYWLEGGSLLGAARHGDIIPWDYDVDLGIYLEDVGNCEQLRGAEAGSVVDERGFVWEKAVE…	0	Y	8-22	19	LTTISKDAPEAQLAPDFGPMRLTRCQAALAAAITLNLLVLFYVSWLQHQPRNSRARGPRRASAAGPRVTVLVREFEAFDNAVPELVDSFLQQDPAQPVVVAADTLPYPPLALPRIPNVRLALLQPALDRPAAASRPETYVATEFVALVPDGARAEAPGLLERMVEALRAGSARLVAAPVATANPARCLALNVSLREWTARYGAAPAAPRCDALDGDAVVLLRARDLFNLSAPLARPVGTSLFLQTALRGWAVQLLDLTFAAARQPPLATAHARWKAEREGRARRAALLRALGIRLVSWEGGRLEWFGCNKETTRCFGTVVGDTPAYLYEERWTPPCCLRALRETARYVVGVLEAAGVRYWLEGGSLLGAARHGDIIPWDYDVDLGIYLEDVGNCEQLRG…	27-46
FUT1	MWLRSHRQLCLAFLLVCVLSVIFFLHIHQDSFPHGLGLSILCPDRRLVTPPVAIFCLPGTAMGPNASSSCPQHPASLSGTWTVYPNGRFGNQMGQYATLLALAQLNGRRAFILPAMHAALAPVFRITLPVLAPEVDSRTPWRELQLHDWMSEEYADLRDPFLKLSGFPCSWTFFHHLREQIRREFTLHDHLREEAQSVLGQLRLGRTGDRPRTFVGVHVRRGDYLQVMPQRWKGVVGDSAYLRQAMDWFRARHEAPVFVVTSNGMEWCKENIDTSQGDVTFAGDGQEATPWKDFALLTQCNHTIMTIGTFGFWAAYLAGGDTVYLANFTLPDSEFLKIFKPEAAFLPEWVGINADLSPLWTLAKP	0	Y	10-25	19	VRSGHEKRTVDLPPASSSAMWLRSHRQLCLAFLLVCVLSVIFFLHIHQDSFPHGLGLSILCPDRRLVTPPVAIFCLPGTAMGPNASSSCPQHPASLSGTWTVYPNGRFGNQMGQYATLLALAQLNGRRAFILPAMHAALAPVFRITLPVLAPEVDSRTPWRELQLHDWMSEEYADLRDPFLKLSGFPCSWTFFHHLREQIRREFTLHDHLREEAQSVLGQLRLGRTGDRPRTFVGVHVRRGDYLQVMPQRWKGVVGDSAYLRQAMDWFRARHEAPVFVVTSNGMEWCKENIDTSQGDVTFAGDGQEATPWKDFALLTQCNHTIMTIGTFGFWAAYLAGGDTVYLANFTLPDSEFLKIFKPEAAFLPEWVGINADLSPLWTLAKP	28-46
GBGT1	MHRRRLALGLGFCLLAGTSLSVLWVYLENWLPVSYVPYYLPCPEIFNMKLHYKREKPLQPVVWSQYPQPKLLEHRPTQLLTLTPWLAPIVSEGTFNPELLQHIYQPLNLTIGVTVFAVGKYTHFIQSFLESAEEFFMRGYRVHYYIFTDNPAAVPGVPLGPHRLLSSIPIQGHSHWEETSMRRMETISQHIAKRAHREVDYLFCLDVDMVFRNPWGPETLGDLVAAIHPSYYAVPRQQFPYERRRVSTAFVADSEGDFYYGGAVFGGQVARVYEFTRGCHMAILADKANGIMAAWREESHLNRHFISNKPSKVLSPEYLWDDRKPQPPSLKLIRFSTLDKDISCLRS	0	Y	6-16	38	LGPQRPGSEPDIPARGQPHPPRPVGVSTSAQAQVQPPAMHRRRLALGLGFCLLAGTSLSVLWVYLENWLPVSYVPYYLPCPEIFNMKLHYKREKPLQPVVWSQYPQPKLLEHRPTQLLTLTPWLAPIVSEGTFNPELLQHIYQPLNLTIGVTVFAVGKYTHFIQSFLESAEEFFMRGYRVHYYIFTDNPAAVPGVPLGPHRLLSSIPIQGHSHWEETSMRRMETISQHIAKRAHREVDYLFCLDVDMVFRNPWGPETLGDLVAAIHPSYYAVPRQQFPYERRRVSTAFVADSEGDFYYGGAVFGGQVARVYEFTRGCHMAILADKANGIMAAWREESHLNRHFISNKPSKVLSPEYLWDDRKPQPPSLKLIRFSTLDKDISCLRS	44-65
GFRA2	MILANVFCLFFFLDETLRSLASPSSLQGPELHGWRPPVDCVRANELCAAESNCSSRYRTLRQCLAGRDRNTMLANKECQAALEVLQESPLYDCRCKRGMKKELQCLQIYWSIHLGLTEGEEFYEASPYEPVTSRLSDIFRLASIFSGTGADPVVSAKSNHCLDAAKACNLNDNCKKLRSSYISICNREISPTERCNRRKCHKALRQFFDRVPSEYTYRMLFCSCQDQACAERRRQTILPSCSYEDKEKPNCLDLRGVCRTDHLCRSRLADFHANCRASYQTVTSCPADNYQACLGSYAGMIGFDMTPNYVDSSPTGIVVSPWCSCRGSGNMEEECEKFLRDFTENPCLRNAIQAFGNGTDVNVSPKGPSFQATQAPRVEKTPSLPDDLSDSTSLGTSVI…	0	Y	2-13	33	LITTACLLLLLLLLLLFFFTQGRKTKKRWDLFNMILANVFCLFFFLDETLRSLASPSSLQGPELHGWRPPVDCVRANELCAAESNCSSRYRTLRQCLAGRDRNTMLANKECQAALEVLQESPLYDCRCKRGMKKELQCLQIYWSIHLGLTEGEEFYEASPYEPVTSRLSDIFRLASIFSGTGADPVVSAKSNHCLDAAKACNLNDNCKKLRSSYISICNREISPTERCNRRKCHKALRQFFDRVPSEYTYRMLFCSCQDQACAERRRQTILPSCSYEDKEKPNCLDLRGVCRTDHLCRSRLADFHANCRASYQTVTSCPADNYQACLGSYAGMIGFDMTPNYVDSSPTGIVVSPWCSCRGSGNMEEECEKFLRDFTENPCLRNAIQAFGNGTDVNVSPK…	32-50
GNS	MRLLPLAPGRLRRGSPRHLPSCSPALLLLVLGGCLGVFGVAAGTRRPNVVLLLTDDQDEVLGGMTPLKKTKALIGEMGMTFSSAYVPSALCCPSRASILTGKYPHNHHVVNNTLEGNCSSKSWQKIQEPNTFPAILRSMCGYQTFFAGKYLNEYGAPDAGGLEHVPLGWSYWYALEKNSKYYNYTLSINGKARKHGENYSVDYLTDVLANVSLDFLDYKSNFEPFFMMIATPAPHSPWTAAPQYQKAFQNVFAPRNKNFNIHGTNKHWLIRQAKTPMTNSSIQFLDNAFRKRWQTLLSVDDLVEKLVKRLEFTGELNNTYIFYTSDNGYHTGQFSLPIDKRQLYEFDIKVPLLVRGPGIKPNQTSKMLVANIDLGPTILDIAGYDLNKTQMDGMSLLPI…	0	Y	25-35	18	LCVPPSRPVPGSPRSLSAMRLLPLAPGRLRRGSPRHLPSCSPALLLLVLGGCLGVFGVAAGTRRPNVVLLLTDDQDEVLGGMTPLKKTKALIGEMGMTFSSAYVPSALCCPSRASILTGKYPHNHHVVNNTLEGNCSSKSWQKIQEPNTFPAILRSMCGYQTFFAGKYLNEYGAPDAGGLEHVPLGWSYWYALEKNSKYYNYTLSINGKARKHGENYSVDYLTDVLANVSLDFLDYKSNFEPFFMMIATPAPHSPWTAAPQYQKAFQNVFAPRNKNFNIHGTNKHWLIRQAKTPMTNSSIQFLDNAFRKRWQTLLSVDDLVEKLVKRLEFTGELNNTYIFYTSDNGYHTGQFSLPIDKRQLYEFDIKVPLLVRGPGIKPNQTSKMLVANIDLGPTILDI…	40-60
GREM1	MSRTAYTVGALLLLLGTLLPAAEGKKKGSQGAIPPPDKAQHNDSEQTQSPQQPGSRNRGRGQGRGTAMPGEEVLESSQEALHVTERKYLKRDWCKTQPLKQTIHEEGCNSRTIINRFCYGQCNSFYIPRHIRKEEGSFQSCSFCKPKKFTTMMVTLNCPELQPPTKKKRVTRVKQCRCISIDLD	0	Y	8-19	42	VHGRRVTLGPADPAPSPGGSGRGRTQRHASKAQAPRTRRTDSMSRTAYTVGALLLLLGTLLPAAEGKKKGSQGAIPPPDKAQHNDSEQTQSPQQPGSRNRGRGQGRGTAMPGEEVLESSQEALHVTERKYLKRDWCKTQPLKQTIHEEGCNSRTIINRFCYGQCNSFYIPRHIRKEEGSFQSCSFCKPKKFTTMMVTLNCPELQPPTKKKRVTRVKQCRCISIDLD	46-64
INHBE	MRLPDVQLWLVLLWALVRAQGTGSVCPSCGGSKLAPQAERALVLELAKQQILDGLHLTSRPRITHPPPQAALTRALRRLQPGSVAPGNGEEVISFATVTDSTSAYSSLLTFHLSTPRSHHLYHARLWLHVLPTLPGTLCLRIFRWGPRRRRQGSRTLLAEHHITNLGWHTLTLPSSGLRGEKSGVLKLQLDCRPLEGNSTVTGQPRRLLDTAGHQQPFLELKIRANEPGAGRARRRTPTCEPATPLCCRRDHYVDFQELGWRDWILQPEGYQLNYCSGQCPPHLAGSPGIAASFHSAVFSLLKANNPWPASTSCCVPTARRPLSLLYLDHNGNVVKTDVPDMVVEACGCS	0	Y	6-14	35	VVSAVTVPSLAPSNQTQQTEQLPSEAPEPGPFTRSMRLPDVQLWLVLLWALVRAQGTGSVCPSCGGSKLAPQAERALVLELAKQQILDGLHLTSRPRITHPPPQAALTRALRRLQPGSVAPGNGEEVISFATVTDSTSAYSSLLTFHLSTPRSHHLYHARLWLHVLPTLPGTLCLRIFRWGPRRRRQGSRTLLAEHHITNLGWHTLTLPSSGLRGEKSGVLKLQLDCRPLEGNSTVTGQPRRLLDTAGHQQPFLELKIRANEPGAGRARRRTPTCEPATPLCCRRDHYVDFQELGWRDWILQPEGYQLNYCSGQCPPHLAGSPGIAASFHSAVFSLLKANNPWPASTSCCVPTARRPLSLLYLDHNGNVVKTDVPDMVVEACGCS	161-178
LAMB2	MELTSRERGRGQPLPWELRLGLLLSVLAATLAQAPAPDVPGCSRGSCYPATGDLLVGRADRLTASSTCGLNGPQPYCIVSHLQDEKKCFLCDSRRPFSARDNPHSHRIQNVVTSFAPQRRAAWWQSENGIPAVTIQLDLEAEFHFTHLIMTFKTFRPAAMLVERSADFGRTWHVYRYFSYDCGADFPGVPLAPPRHWDDVVCESRYSEIEPSTEGEVIYRVLDPAIPIPDPYSSRIQNLLKITNLRVNLTRLHTLGDNLLDPRREIREKYYYALYELVVRGNCFCYGHASECAPAPGAPAHAEGMVHGACICKHNTRGLNCEQCQDFYRDLPWRPAEDGHSHACRKCECHGHTHSCHFDMAVYLASGNVSGGVCDGCQHNTAGRHCELCRPFFYRDPTK…	0	Y	20-27	27	LTRNPKARRRARARDRSPPLIPVPLFRMELTSRERGRGQPLPWELRLGLLLSVLAATLAQAPAPDVPGCSRGSCYPATGDLLVGRADRLTASSTCGLNGPQPYCIVSHLQDEKKCFLCDSRRPFSARDNPHSHRIQNVVTSFAPQRRAAWWQSENGIPAVTIQLDLEAEFHFTHLIMTFKTFRPAAMLVERSADFGRTWHVYRYFSYDCGADFPGVPLAPPRHWDDVVCESRYSEIEPSTEGEVIYRVLDPAIPIPDPYSSRIQNLLKITNLRVNLTRLHTLGDNLLDPRREIREKYYYALYELVVRGNCFCYGHASECAPAPGAPAHAEGMVHGACICKHNTRGLNCEQCQDFYRDLPWRPAEDGHSHACRKCECHGHTHSCHFDMAVYLASGNVSGG…	43-63
NAGA	MLLKTVLLLGHVAQVLMLDNGLLQTPPMGWLAWERFRCNINCDEDPKNCISEQLFMEMADRMAQDGWRDMGYTYLNIDDCWIGGRDASGRLMPDPKRFPHGIPFLADYVHSLGLKLGIYADMGNFTCMGYPGTTLDKVVQDAQTFAEWKVDMLKLDGCFSTPEERAQGYPKMAAALNATGRPIAFSCSWPAYEGGLPPRVNYSLLADICNLWRNYDDIQDSWWSVLSILNWFVEHQDILQPVAGPGHWNDPDMLLIGNFGLSLEQSRAQMALWTVLAAPLLMSTDLRTISAQNMDILQNPLMIKINQDPLGIQGRRIHKEKSLIEVYMRPLSNKASALVFFSCRTDMPYRYHSSLGQLNFTGSVIYEAQDVYSGDIISGLRDETNFTVIINPSGVVMWY…	0	Y	2-9	11	LVRSSEAESRAMLLKTVLLLGHVAQVLMLDNGLLQTPPMGWLAWERFRCNINCDEDPKNCISEQLFMEMADRMAQDGWRDMGYTYLNIDDCWIGGRDASGRLMPDPKRFPHGIPFLADYVHSLGLKLGIYADMGNFTCMGYPGTTLDKVVQDAQTFAEWKVDMLKLDGCFSTPEERAQGYPKMAAALNATGRPIAFSCSWPAYEGGLPPRVNYSLLADICNLWRNYDDIQDSWWSVLSILNWFVEHQDILQPVAGPGHWNDPDMLLIGNFGLSLEQSRAQMALWTVLAAPLLMSTDLRTISAQNMDILQNPLMIKINQDPLGIQGRRIHKEKSLIEVYMRPLSNKASALVFFSCRTDMPYRYHSSLGQLNFTGSVIYEAQDVYSGDIISGLRDETNFTV…	12-29
P4HA2	MKLWVSALLMAWFGVLSCVQAEFFTSIGHMTDLIYAEKELVQSLKEYILVEEAKLSKIKSWANKMEALTSKSAADAEGYLAHPVNAYKLVKRLNTDWPALEDLVLQDSAAGFIANLSVQRQFFPTDEDEIGAAKALMRLQDTYRLDPGTISRGELPGTKYQAMLSVDDCFGMGRSAYNEGDYYHTVLWMEQVLKQLDAGEEATTTKSQVLDYLSYAVFQLGDLHRALELTRRLLSLDPSHERAGGNLRYFEQLLEEEREKTLTNQTEAELATPEGIYERPVDYLPERDVYESLCRGEGVKLTPRRQKRLFCRYHHGNRAPQLLIAPFKEEDEWDSPHIVRYYDVMSDEEIERIKEIAKPKLARATVRDPKTGVLTVASYRVSKSSWLEEDDDPVVARVN…	0	Y	3-16	23	VGQADWKSGKVLAQSSVTLPSVTMKLWVSALLMAWFGVLSCVQAEFFTSIGHMTDLIYAEKELVQSLKEYILVEEAKLSKIKSWANKMEALTSKSAADAEGYLAHPVNAYKLVKRLNTDWPALEDLVLQDSAAGFIANLSVQRQFFPTDEDEIGAAKALMRLQDTYRLDPGTISRGELPGTKYQAMLSVDDCFGMGRSAYNEGDYYHTVLWMEQVLKQLDAGEEATTTKSQVLDYLSYAVFQLGDLHRALELTRRLLSLDPSHERAGGNLRYFEQLLEEEREKTLTNQTEAELATPEGIYERPVDYLPERDVYESLCRGEGVKLTPRRQKRLFCRYHHGNRAPQLLIAPFKEEDEWDSPHIVRYYDVMSDEEIERIKEIAKPKLARATVRDPKTGVLTV…	26-47
PAPPA	MRLWSWVLHLGLLSAALGCGLAERPRRARRDPRAGRPPRPAAGPATCATRAARGRRASPPPPPPPGGAWEAVRVPRRRQQREARGATEEPSPPSRALYFSGRGEQLRLRADLELPRDAFTLQVWLRAEGGQRSPAVITGLYDKCSYISRDRGWVVGIHTISDQDNKDPRYFFSLKTDRARQVTTINAHRSYLPGQWVYLAATYDGQFMKLYVNGAQVATSGEQVGGIFSPLTQKCKVLMLGGSALNHNYRGYIEHFSLWKVARTQREILSDMETHGAHTALPQLLLQENWDNVKHAWSPMKDGSSPKVEFSNAHGFLLDTSLEPPLCGQTLCDNTEVIASYNQLSSFRQPKVVRYRVVNLYEDDHKNPTVTREQVDFQHHQLAEAFKQYNISWELDVLE…	0	Y	6-17	19	LAAPGGGAGAKGGRGEPSDMRLWSWVLHLGLLSAALGCGLAERPRRARRDPRAGRPPRPAAGPATCATRAARGRRASPPPPPPPGGAWEAVRVPRRRQQREARGATEEPSPPSRALYFSGRGEQLRLRADLELPRDAFTLQVWLRAEGGQRSPAVITGLYDKCSYISRDRGWVVGIHTISDQDNKDPRYFFSLKTDRARQVTTINAHRSYLPGQWVYLAATYDGQFMKLYVNGAQVATSGEQVGGIFSPLTQKCKVLMLGGSALNHNYRGYIEHFSLWKVARTQREILSDMETHGAHTALPQLLLQENWDNVKHAWSPMKDGSSPKVEFSNAHGFLLDTSLEPPLCGQTLCDNTEVIASYNQLSSFRQPKVVRYRVVNLYEDDHKNPTVTREQVDFQHH…	22-41
PRSS23	MAGIPGLLFLLFFLLCAVGQVSPYSAPWKPTWPAYRLPVVLPQSTLNLAKPDFGAEAKLEVSSSCGPQCHKGTPLPTYEEAKQYLSYETLYANGSRTETQVGIYILSSSGDGAQHRDSGSSGKSRRKRQIYGYDSRFSIFGKDFLLNYPFSTSVKLSTGCTGTLVAEKHVLTAAHCIHDGKTYVKGTQKLRVGFLKPKFKDGGRGANDSTSAMPEQMKFQWIRVKRTHVPKGWIKGNANDIGMDYDYALLELKKPHKRKFMKIGVSPPAKQLPGGRIHFSGYDNDRPGNLVYRFCDVKDETYDLLYQQCDAQPGASGSGVYVRMWKRQQQKWERKIIGIFSGHQWVDMNGSPQDFNVAVRITPLKYAQICYWIKGNYLDCREG	0	Y	7-18	21	LSERRSEPRPGRAARRGTVLGMAGIPGLLFLLFFLLCAVGQVSPYSAPWKPTWPAYRLPVVLPQSTLNLAKPDFGAEAKLEVSSSCGPQCHKGTPLPTYEEAKQYLSYETLYANGSRTETQVGIYILSSSGDGAQHRDSGSSGKSRRKRQIYGYDSRFSIFGKDFLLNYPFSTSVKLSTGCTGTLVAEKHVLTAAHCIHDGKTYVKGTQKLRVGFLKPKFKDGGRGANDSTSAMPEQMKFQWIRVKRTHVPKGWIKGNANDIGMDYDYALLELKKPHKRKFMKIGVSPPAKQLPGGRIHFSGYDNDRPGNLVYRFCDVKDETYDLLYQQCDAQPGASGSGVYVRMWKRQQQKWERKIIGIFSGHQWVDMNGSPQDFNVAVRITPLKYAQICYWIKGNYL…	20-42
PTGS2	MLARALLLCAVLALSHTANPCCSHPCQNRGVCMSVGFDQYKCDCTRTGFYGENCSTPEFLTRIKLFLKPTPNTVHYILTHFKGFWNVVNNIPFLRNAIMSYVLTSRSHLIDSPPTYNADYGYKSWEAFSNLSYYTRALPPVPDDCPTPLGVKGKKQLPDSNEIVEKLLLRRKFIPDPQGSNMMFAFFAQHFTHQFFKTDHKRGPAFTNGLGHGVDLNHIYGETLARQRKLRLFKDGKMKYQIIDGEMYPPTVKDTQAEMIYPPQVPEHLRFAVGQEVFGLVPGLMMYATIWLREHNRVCDVLKQEHPEWGDEQLFQTSRLILIGETIKIVIEDYVQHLSGYHFKLKFDPELLFNKQFQYQNRIAAEFNTLYHWHPLLPDTFQIHDQKYNYQQFIYNNSI…	0	Y	5-15	38	VSVRSTSRNSSAAPPSAPQPDALRQQSLPPRRALPAAAMLARALLLCAVLALSHTANPCCSHPCQNRGVCMSVGFDQYKCDCTRTGFYGENCSTPEFLTRIKLFLKPTPNTVHYILTHFKGFWNVVNNIPFLRNAIMSYVLTSRSHLIDSPPTYNADYGYKSWEAFSNLSYYTRALPPVPDDCPTPLGVKGKKQLPDSNEIVEKLLLRRKFIPDPQGSNMMFAFFAQHFTHQFFKTDHKRGPAFTNGLGHGVDLNHIYGETLARQRKLRLFKDGKMKYQIIDGEMYPPTVKDTQAEMIYPPQVPEHLRFAVGQEVFGLVPGLMMYATIWLREHNRVCDVLKQEHPEWGDEQLFQTSRLILIGETIKIVIEDYVQHLSGYHFKLKFDPELLFNKQFQYQN…	33-52
RTN4RL2	MLPGLRRLLQAPASACLLLMLLALPLAAPSCPMLCTCYSSPPTVSCQANNFSSVPLSLPPSTQRLFLQNNLIRTLRPGTFGSNLLTLWLFSNNLSTIYPGTFRHLQALEELDLGDNRHLRSLEPDTFQGLERLQSLHLYRCQLSSLPGNIFRGLVSLQYLYLQENSLLHLQDDLFADLANLSHLFLHGNRLRLLTEHVFRGLGSLDRLLLHGNRLQGVHRAAFRGLSRLTILYLFNNSLASLPGEALADLPSLEFLRLNANPWACDCRARPLWAWFQRARVSSSDVTCATPPERQGRDLRALREADFQACPPAAPTRPGSRARGNSSSNHLYGVAEAGAPPADPSTLYRDLPAEDSRGRQGGDAPTEDDYWGGYGGEDQRGEQMCPGAACQAPPDSRGP…	0	Y	8-22	99	LTDSRADSAASGARALGVDGQPQPSPPRRAPPRPVGADGSSRGPQPGRRRVERRGPATQPGDSRALPEPRGVPAVHPAGSGSEWERPPPAAPSPEHRDKMLPGLRRLLQAPASACLLLMLLALPLAAPSCPMLCTCYSSPPTVSCQANNFSSVPLSLPPSTQRLFLQNNLIRTLRPGTFGSNLLTLWLFSNNLSTIYPGTFRHLQALEELDLGDNRHLRSLEPDTFQGLERLQSLHLYRCQLSSLPGNIFRGLVSLQYLYLQENSLLHLQDDLFADLANLSHLFLHGNRLRLLTEHVFRGLGSLDRLLLHGNRLQGVHRAAFRGLSRLTILYLFNNSLASLPGEALADLPSLEFLRLNANPWACDCRARPLWAWFQRARVSSSDVTCATPPERQGRDLR…	107-127
ST3GAL4	MVSKSRWKLLAMLALVLVVMVWYSISREDSFYFPIPEKKEPCLQGEAESKASKLFGNYSRDQPIFLRLEDYFWVKTPSAYELPYGTKGSEDLLLRVLAITSSSIPKNIQSLRCRRCVVVGNGHRLRNSSLGDAINKYDVVIRLNNAPVAGYEGDVGSKTTMRLFYPESAHFDPKVENNPDTLLVLVAFKAMDFHWIETILSDKKRVRKGFWKQPPLIWDVNPKQIRILNPFFMEIAADKLLSLPMQQPRKIKQKPTTGLLAITLALHLCDLVHIAGFGYPDAYNKKQTIHYYEQITLKSMAGSGHNVSQEALAIKRMLEMGAIKNLTSF	0	Y	9-19	29	LPRPAPPVRVARGSRDDSSPQESCCLLRNMVSKSRWKLLAMLALVLVVMVWYSISREDSFYFPIPEKKEPCLQGEAESKASKLFGNYSRDQPIFLRLEDYFWVKTPSAYELPYGTKGSEDLLLRVLAITSSSIPKNIQSLRCRRCVVVGNGHRLRNSSLGDAINKYDVVIRLNNAPVAGYEGDVGSKTTMRLFYPESAHFDPKVENNPDTLLVLVAFKAMDFHWIETILSDKKRVRKGFWKQPPLIWDVNPKQIRILNPFFMEIAADKLLSLPMQQPRKIKQKPTTGLLAITLALHLCDLVHIAGFGYPDAYNKKQTIHYYEQITLKSMAGSGHNVSQEALAIKRMLEMGAIKNLTSF	36-54
ST8SIA2	MQLQFRSWMLAALTLLVVFLIFADISEIEEEIGNSGGRGTIRSAVNSLHSKSNRAEVVINGSSSPAVVDRSNESIKHNIQPASSKWRHNQTLSLRIRKQILKFLDAEKDISVLKGTLKPGDIIHYIFDRDSTMNVSQNLYELLPRTSPLKNKHFGTCAIVGNSGVLLNSGCGQEIDAHSFVIRCNLAPVQEYARDVGLKTDLVTMNPSVIQRAFEDLVNATWREKLLQRLHSLNGSILWIPAFMARGGKERVEWVNELILKHHVNVRTAYPSLRLLHAVRGYWLTNKVHIKRPTTGLLMYTLATRFCKQIYLYGFWPFPLDQNQNPVKYHYYDSLKYGYTSQASPHTMPLEFKALKSLHEQGALKLTVGQCDGAT	0	Y	10-19	33	LRAARGGSGVRRCALRPLLLAPARVGPGGREPTMQLQFRSWMLAALTLLVVFLIFADISEIEEEIGNSGGRGTIRSAVNSLHSKSNRAEVVINGSSSPAVVDRSNESIKHNIQPASSKWRHNQTLSLRIRKQILKFLDAEKDISVLKGTLKPGDIIHYIFDRDSTMNVSQNLYELLPRTSPLKNKHFGTCAIVGNSGVLLNSGCGQEIDAHSFVIRCNLAPVQEYARDVGLKTDLVTMNPSVIQRAFEDLVNATWREKLLQRLHSLNGSILWIPAFMARGGKERVEWVNELILKHHVNVRTAYPSLRLLHAVRGYWLTNKVHIKRPTTGLLMYTLATRFCKQIYLYGFWPFPLDQNQNPVKYHYYDSLKYGYTSQASPHTMPLEFKALKSLHEQGALKL…	40-58
ST8SIA2	MQLQFRSWMLAALTLLVVFLIFADISEIEEEIGNSGGRGTIRSAVNSLHSKSNRAEVVINGSSSPAVVDRSNESIKHNIQPASSKWRHNQTLSLRIRKQILKFLDAEKDISVLKGTLKPGDIIHYIFDRDSTMNVSQNLYELLPRTSPLKNKHFGTCAIVGNSGVLLNSGCGQEIDAHSFVIRCNLAPVQEYARDVGLKTDLVTMNPSVIQRAFEDLVNATWREKLLQRLHSLNGSILWIPAFMARGGKERVEWVNELILKHHVNVRTAYPSLRLLHAVRGYWLTNKVHIKRPTTGLLMYTLATRFCKQIYLYGFWPFPLDQNQNPVKYHYYDSLKYGYTSQASPHTMPLEFKALKSLHEQGALKLTVGQCDGAT	0	Y	10-19	16	LLLAPARVGPGGREPTMQLQFRSWMLAALTLLVVFLIFADISEIEEEIGNSGGRGTIRSAVNSLHSKSNRAEVVINGSSSPAVVDRSNESIKHNIQPASSKWRHNQTLSLRIRKQILKFLDAEKDISVLKGTLKPGDIIHYIFDRDSTMNVSQNLYELLPRTSPLKNKHFGTCAIVGNSGVLLNSGCGQEIDAHSFVIRCNLAPVQEYARDVGLKTDLVTMNPSVIQRAFEDLVNATWREKLLQRLHSLNGSILWIPAFMARGGKERVEWVNELILKHHVNVRTAYPSLRLLHAVRGYWLTNKVHIKRPTTGLLMYTLATRFCKQIYLYGFWPFPLDQNQNPVKYHYYDSLKYGYTSQASPHTMPLEFKALKSLHEQGALKLTVGQCDGAT	21-39
TLL2	MPRATALGALVSLLLLLPLPRGAGGLGERPDATADYSELDGEEGTEQQLEHYHDPCKAAVFWGDIALDEDDLKLFHIDKARDWTKQTVGATGHSTGGLEEQASESSPDTTAMDTGTKEAGKDGRENTTLLHSPGTLHAAAKTFSPRVRRATTSRTERIWPGGVIPYVIGGNFTGSQRAIFKQAMRHWEKHTCVTFIERTDEESFIVFSYRTCGCCSYVGRRGGGPQAISIGKNCDKFGIVAHELGHVVGFWHEHTRPDRDQHVTIIRENIQPGQEYNFLKMEAGEVSSLGETYDFDSIMHYARNTFSRGVFLDTILPRQDDNGVRPTIGQRVRLSQGDIAQARKLYKCPACGETLQDTTGNFSAPGFPNGYPSYSHCVWRISVTPGEKIVLNFTSMDLF…	0	Y	6-17	60	LPRRRQGAPRSACSAPEPCPAALCNHRVPAGADRPSVRRLSAELSFRARNSLCPSRPRATMPRATALGALVSLLLLLPLPRGAGGLGERPDATADYSELDGEEGTEQQLEHYHDPCKAAVFWGDIALDEDDLKLFHIDKARDWTKQTVGATGHSTGGLEEQASESSPDTTAMDTGTKEAGKDGRENTTLLHSPGTLHAAAKTFSPRVRRATTSRTERIWPGGVIPYVIGGNFTGSQRAIFKQAMRHWEKHTCVTFIERTDEESFIVFSYRTCGCCSYVGRRGGGPQAISIGKNCDKFGIVAHELGHVVGFWHEHTRPDRDQHVTIIRENIQPGQEYNFLKMEAGEVSSLGETYDFDSIMHYARNTFSRGVFLDTILPRQDDNGVRPTIGQRVRLSQGDI…	64-80
TPST2	MRLSVRRVLLAAGCALVLVLAVQLGQQVLECRAVLAGLRSPRGAMRPEQEELVMVGTNHVEYRYGKAMPLIFVGGVPRSGTTLMRAMLDAHPEVRCGEETRIIPRVLAMRQAWSKSGREKLRLDEAGVTDEVLDAAMQAFILEVIAKHGEPARVLCNKDPFTLKSSVYLSRLFPNSKFLLMVRDGRASVHSMITRKVTIAGFDLSSYRDCLTKWNKAIEVMYAQCMEVGKEKCLPVYYEQLVLHPRRSLKLILDFLGIAWSDAVLHHEDLIGKPGGVSLSKIERSTDQVIKPVNLEALSKWTGHIPGDVVRDMAQIAPMLAQLGYDPYANPPNYGNPDPFVINNTQRVLKGDYKTPANLKGYFQVNQNSTSSHLGSS	0	Y	8-20	40	LEPRDESAQGRCEPGGLPANLSLKPQKRALRPGLPCLRPSMRLSVRRVLLAAGCALVLVLAVQLGQQVLECRAVLAGLRSPRGAMRPEQEELVMVGTNHVEYRYGKAMPLIFVGGVPRSGTTLMRAMLDAHPEVRCGEETRIIPRVLAMRQAWSKSGREKLRLDEAGVTDEVLDAAMQAFILEVIAKHGEPARVLCNKDPFTLKSSVYLSRLFPNSKFLLMVRDGRASVHSMITRKVTIAGFDLSSYRDCLTKWNKAIEVMYAQCMEVGKEKCLPVYYEQLVLHPRRSLKLILDFLGIAWSDAVLHHEDLIGKPGGVSLSKIERSTDQVIKPVNLEALSKWTGHIPGDVVRDMAQIAPMLAQLGYDPYANPPNYGNPDPFVINNTQRVLKGDYKTPANL…	48-65
TPST2	MRLSVRRVLLAAGCALVLVLAVQLGQQVLECRAVLAGLRSPRGAMRPEQEELVMVGTNHVEYRYGKAMPLIFVGGVPRSGTTLMRAMLDAHPEVRCGEETRIIPRVLAMRQAWSKSGREKLRLDEAGVTDEVLDAAMQAFILEVIAKHGEPARVLCNKDPFTLKSSVYLSRLFPNSKFLLMVRDGRASVHSMITRKVTIAGFDLSSYRDCLTKWNKAIEVMYAQCMEVGKEKCLPVYYEQLVLHPRRSLKLILDFLGIAWSDAVLHHEDLIGKPGGVSLSKIERSTDQVIKPVNLEALSKWTGHIPGDVVRDMAQIAPMLAQLGYDPYANPPNYGNPDPFVINNTQRVLKGDYKTPANLKGYFQVNQNSTSSHLGSS	0	Y	8-20	61	LPRRVSPRALPADSLGTQAQGLEPRDESAQGRCEPGGLPANLSLKPQKRALRPGLPCLRPSMRLSVRRVLLAAGCALVLVLAVQLGQQVLECRAVLAGLRSPRGAMRPEQEELVMVGTNHVEYRYGKAMPLIFVGGVPRSGTTLMRAMLDAHPEVRCGEETRIIPRVLAMRQAWSKSGREKLRLDEAGVTDEVLDAAMQAFILEVIAKHGEPARVLCNKDPFTLKSSVYLSRLFPNSKFLLMVRDGRASVHSMITRKVTIAGFDLSSYRDCLTKWNKAIEVMYAQCMEVGKEKCLPVYYEQLVLHPRRSLKLILDFLGIAWSDAVLHHEDLIGKPGGVSLSKIERSTDQVIKPVNLEALSKWTGHIPGDVVRDMAQIAPMLAQLGYDPYANPPNYGNPD…	69-86
VSTM2L	MGAPLAVALGALHYLALFLQLGGATRPAGHAPWDNHVSGHALFTETPHDMTARTGEDVEMACSFRGSGSPSYSLEIQWWYVRSHRDWTDKQAWASNQLKASQQEDAGKEATKISVVKVVGSNISHKLRLSRVKPTDEGTYECRVIDFSDGKARHHKVKAYLRVQPGENSVLHLPEAPPAAPAPPPPKPGKELRKRSVDQEACSL	0	Y	5-19	19	LRSPGPRCEAAAPPARERTMGAPLAVALGALHYLALFLQLGGATRPAGHAPWDNHVSGHALFTETPHDMTARTGEDVEMACSFRGSGSPSYSLEIQWWYVRSHRDWTDKQAWASNQLKASQQEDAGKEATKISVVKVVGSNISHKLRLSRVKPTDEGTYECRVIDFSDGKARHHKVKAYLRVQPGENSVLHLPEAPPAAPAPPPPKPGKELRKRSVDQEACSL	20-38
WNT3	MEPHLLGLLLGLLLGGTRVLAGYPIWWSLALGQQYTSLGSQPLLCGSIPGLVPKQLRFCRNYIEIMPSVAEGVKLGIQECQHQFRGRRWNCTTIDDSLAIFGPVLDKATRESAFVHAIASAGVAFAVTRSCAEGTSTICGCDSHHKGPPGEGWKWGGCSEDADFGVLVSREFADARENRPDARSAMNKHNNEAGRTTILDHMHLKCKCHGLSGSCEVKTCWWAQPDFRAIGDFLKDKYDSASEMVVEKHRESRGWVETLRAKYSLFKPPTERDLVYYENSPNFCEPNPETGSFGTRDRTCNVTSHGIDGCDLLCCGRGHNTRTEKRKEKCHCIFHWCCYVSCQECIRIYDVHTCK	0	Y	5-16	27	VDFVPTIGGVAPPLHGRGQTSSSAPLLMEPHLLGLLLGLLLGGTRVLAGYPIWWSLALGQQYTSLGSQPLLCGSIPGLVPKQLRFCRNYIEIMPSVAEGVKLGIQECQHQFRGRRWNCTTIDDSLAIFGPVLDKATRESAFVHAIASAGVAFAVTRSCAEGTSTICGCDSHHKGPPGEGWKWGGCSEDADFGVLVSREFADARENRPDARSAMNKHNNEAGRTTILDHMHLKCKCHGLSGSCEVKTCWWAQPDFRAIGDFLKDKYDSASEMVVEKHRESRGWVETLRAKYSLFKPPTERDLVYYENSPNFCEPNPETGSFGTRDRTCNVTSHGIDGCDLLCCGRGHNTRTEKRKEKCHCIFHWCCYVSCQECIRIYDVHTCK	32-54
WNT5A	MKKSIGILSPGVALGMAGSAMSSKFFLVALAIFFSFAQVVIEANSWWSLGMNNPVQMSEVYIIGAQPLCSQLAGLSQGQKKLCHLYQDHMQYIGEGAKTGIKECQYQFRHRRWNCSTVDNTSVFGRVMQIGSRETAFTYAVSAAGVVNAMSRACREGELSTCGCSRAARPKDLPRDWLWGGCGDNIDYGYRFAKEFVDARERERIHAKGSYESARILMNLHNNEAGRRTVYNLADVACKCHGVSGSCSLKTCWLQLADFRKVGDALKEKYDSAAAMRLNSRGKLVQVNSRFNSPTTQDLVYIDPSPDYCVRNESTGSLGTQGRLCNKTSEGMDGCELMCCGRGYDQFKTVQTERCHCKFHWCCYVKCKKCTEIVDQFVCK	0	Y	25-36	12	VATSSPRPLPLAMKKSIGILSPGVALGMAGSAMSSKFFLVALAIFFSFAQVVIEANSWWSLGMNNPVQMSEVYIIGAQPLCSQLAGLSQGQKKLCHLYQDHMQYIGEGAKTGIKECQYQFRHRRWNCSTVDNTSVFGRVMQIGSRETAFTYAVSAAGVVNAMSRACREGELSTCGCSRAARPKDLPRDWLWGGCGDNIDYGYRFAKEFVDARERERIHAKGSYESARILMNLHNNEAGRRTVYNLADVACKCHGVSGSCSLKTCWLQLADFRKVGDALKEKYDSAAAMRLNSRGKLVQVNSRFNSPTTQDLVYIDPSPDYCVRNESTGSLGTQGRLCNKTSEGMDGCELMCCGRGYDQFKTVQTERCHCKFHWCCYVKCKKCTEIVDQFVCK	37-59
WNT5A	MKKSIGILSPGVALGMAGSAMSSKFFLVALAIFFSFAQVVIEANSWWSLGMNNPVQMSEVYIIGAQPLCSQLAGLSQGQKKLCHLYQDHMQYIGEGAKTGIKECQYQFRHRRWNCSTVDNTSVFGRVMQIGSRETAFTYAVSAAGVVNAMSRACREGELSTCGCSRAARPKDLPRDWLWGGCGDNIDYGYRFAKEFVDARERERIHAKGSYESARILMNLHNNEAGRRTVYNLADVACKCHGVSGSCSLKTCWLQLADFRKVGDALKEKYDSAAAMRLNSRGKLVQVNSRFNSPTTQDLVYIDPSPDYCVRNESTGSLGTQGRLCNKTSEGMDGCELMCCGRGYDQFKTVQTERCHCKFHWCCYVKCKKCTEIVDQFVCK	0	Y	25-36	35	LLLTVPPGLTRSLRSDSSAALARVATSSPRPLPLAMKKSIGILSPGVALGMAGSAMSSKFFLVALAIFFSFAQVVIEANSWWSLGMNNPVQMSEVYIIGAQPLCSQLAGLSQGQKKLCHLYQDHMQYIGEGAKTGIKECQYQFRHRRWNCSTVDNTSVFGRVMQIGSRETAFTYAVSAAGVVNAMSRACREGELSTCGCSRAARPKDLPRDWLWGGCGDNIDYGYRFAKEFVDARERERIHAKGSYESARILMNLHNNEAGRRTVYNLADVACKCHGVSGSCSLKTCWLQLADFRKVGDALKEKYDSAAAMRLNSRGKLVQVNSRFNSPTTQDLVYIDPSPDYCVRNESTGSLGTQGRLCNKTSEGMDGCELMCCGRGYDQFKTVQTERCHCKFHWCCY…	60-82
Ingolia et al. 2011 (mouse)
Symbol	Short_Seq	Short_TM	Short_SP	pred_long	AA_extended	Long_Seq	Long_TM
Ctgf	MLASVAGPISLALVLLALCTRPAMGQDCSAQCQCAAEAAPHCPAGVSLVLDGCGCCRVCAKQLGELCTERDPCDPHKGLFCDFGSPANRKIGVCTAKDGAPCVFGGSVYRSGESFQSSCKYQCTCLDGAVGCVPLCSMDVRLPSPDCPFPRRVKLPGKCCEEWVCDEPKDRTAVGPALAAYRLEDTFGPDPTMMRANCLVQTTEWSACSKTCGMGISTRVTNDNTFCRLEKQSRLCMVRPCEADLEENIKKGKKCIRTPKIAKPVKFELSGCTSVKTYRAKFCGVCTDGRCCTPHRTTTLPVEFKCPDGEIMKKNMMFIKTCACHYNCPGDNDIFESLYYRKMYGDMA*	0	Y	9-20	50	TAAAPAQPTTPDATAWSVQTPTSAPVRIQAPAAPLVASAPCCASSYRVPIMLASVAGPISLALVLLALCTRPAMGQDCSAQCQCAAEAAPHCPAGVSLVLDGCGCCRVCAKQLGELCTERDPCDPHKGLFCDFGSPANRKIGVCTAKDGAPCVFGGSVYRSGESFQSSCKYQCTCLDGAVGCVPLCSMDVRLPSPDCPFPRRVKLPGKCCEEWVCDEPKDRTAVGPALAAYRLEDTFGPDPTMMRANCLVQTTEWSACSKTCGMGISTRVTNDNTFCRLEKQSRLCMVRPCEADLEENIKKGKKCIRTPKIAKPVKFELSGCTSVKTYRAKFCGVCTDGRCCTPHRTTTLPVEFKCPDGEIMKKNMMFIKTCACHYNCPGDNDIFESLYYRKMYGDMA*	48-68
Gns	MRLPSAAGPRPGRPRRLPALLLLPLLGGCLGLVGAARRPNVLLLLTDDQDAELGGMTPLKKTKALIGEKGMTFSSAYVPSALCCPSRASILTGKYPHNHHVVNNTLEGNCSSKAWQKIQEPYTFPAILKSVCGYQTFFAGKYLNEYGAPDAGGLEHIPLGWSYWYALEKNSKYYNYTLSINGKARKHGENYSVDYLTDVLANLSLDFLDYKSNSEPFFMMISTPAPHSPWTAAPQYQKAFQNVIAPRNKNFNIHGTNKHWLIRQAKTPMTNSSIRFLDDAFRRRWQTLLSVDDLVEKLVKRLDSTGELDNTYIFYTSDNGYHTGQFSLPIDKRQLYEFDIKVPLLVRGPGIKPNQTSKMLVSNIDLGPTILDLAGYDLNKTQMDGMSLLPILKGDRNLT…	0	Y	19-30	23	LTPSPALTGVSPQLSVPPRSLAAMRLPSAAGPRPGRPRRLPALLLLPLLGGCLGLVGAARRPNVLLLLTDDQDAELGGMTPLKKTKALIGEKGMTFSSAYVPSALCCPSRASILTGKYPHNHHVVNNTLEGNCSSKAWQKIQEPYTFPAILKSVCGYQTFFAGKYLNEYGAPDAGGLEHIPLGWSYWYALEKNSKYYNYTLSINGKARKHGENYSVDYLTDVLANLSLDFLDYKSNSEPFFMMISTPAPHSPWTAAPQYQKAFQNVIAPRNKNFNIHGTNKHWLIRQAKTPMTNSSIRFLDDAFRRRWQTLLSVDDLVEKLVKRLDSTGELDNTYIFYTSDNGYHTGQFSLPIDKRQLYEFDIKVPLLVRGPGIKPNQTSKMLVSNIDLGPTILDLAGY…	40-59
Lgmn	MTWRVAVLLSLVLGAGAVPVGVDDPEDGGKHWVVIVAGSNGWYNYRHQADACHAYQIIHRNGIPDEQIIVMMYDDIANSEENPTPGVVINRPNGTDVYKGVLKDYTGEDVTPENFLAVLRGDAEAVKGKGSGKVLKSGPRDHVFIYFTDHGATGILVFPNDDLHVKDLNKTIRYMYEHKMYQKMVFYIEACESGSMMNHLPDDINVYATTAANPKESSYACYYDEERGTYLGDWYSVNWMEDSDVEDLTKETLHKQYHLVKSHTNTSHVMQYGNKSISTMKVMQFQGMKHRASSPISLPPVTHLDLTPSPDVPLTILKRKLLRTNDVKESQNLIGQIQQFLDARHVIEKSVHKIVSLLAGFGETAERHLSERTMLTAHDCYQEAVTHFRTHCFNWHSVT…	0	Y	5-13	19	LQSPRRSPAQSSVADTGCRMTWRVAVLLSLVLGAGAVPVGVDDPEDGGKHWVVIVAGSNGWYNYRHQADACHAYQIIHRNGIPDEQIIVMMYDDIANSEENPTPGVVINRPNGTDVYKGVLKDYTGEDVTPENFLAVLRGDAEAVKGKGSGKVLKSGPRDHVFIYFTDHGATGILVFPNDDLHVKDLNKTIRYMYEHKMYQKMVFYIEACESGSMMNHLPDDINVYATTAANPKESSYACYYDEERGTYLGDWYSVNWMEDSDVEDLTKETLHKQYHLVKSHTNTSHVMQYGNKSISTMKVMQFQGMKHRASSPISLPPVTHLDLTPSPDVPLTILKRKLLRTNDVKESQNLIGQIQQFLDARHVIEKSVHKIVSLLAGFGETAERHLSERTMLTAHDC…	21-41
Golm1	MMGLGNGRRSMKSPPLILAALVACVIVLGFNYWIASSRSVELQTRIVELEGRVRRAAAERGAVELKKNEFQGELQKQREQLDRIQSSHSFQLENVNKLHQDEKAVLVNNITTGEKLIRDLQDQLKALQRSYSSLQQDIFQFQKNQTSLEKKFSYDLNQCISQMTEVKEQCDERIEEVIRKRNEAPGSRDLAETNNQHQQALKPQPKLQEEVPSEEQMPQEKGDVPRNKSQIPAPNSESLGLKPQVQNEETNEIQAVGEEHQQASIQGQAVADGTRVGAEKLDQHTQLPAGLLARPEEDSQYPEREQLVIRDRQEQQRASEEGGGQKNPGDEYDMDENEAESEREKQAALAGNDRNINVLNADAQKRGIINVPVGSERQSHILNQVGIHIPQQA*	0	Y	16-27	15	TERLAAPQVLGPGSKMMGLGNGRRSMKSPPLILAALVACVIVLGFNYWIASSRSVELQTRIVELEGRVRRAAAERGAVELKKNEFQGELQKQREQLDRIQSSHSFQLENVNKLHQDEKAVLVNNITTGEKLIRDLQDQLKALQRSYSSLQQDIFQFQKNQTSLEKKFSYDLNQCISQMTEVKEQCDERIEEVIRKRNEAPGSRDLAETNNQHQQALKPQPKLQEEVPSEEQMPQEKGDVPRNKSQIPAPNSESLGLKPQVQNEETNEIQAVGEEHQQASIQGQAVADGTRVGAEKLDQHTQLPAGLLARPEEDSQYPEREQLVIRDRQEQQRASEEGGGQKNPGDEYDMDENEAESEREKQAALAGNDRNINVLNADAQKRGIINVPVGSERQSHILNQ…	31-50
Dnajb11	MAPQNLSTFCLLLLYLIGTVIAGRDFYKILGVPRSASIKDIKKAYRKLALQLHPDRNPDDPQAQEKFQDLGAAYEVLSDSEKRKQYDTYGEEGLKDGHQSSHGDIFSHFFGDFGFMFGGTPRQQDRNIPRGSDIIVDLEVTLEEVYAGNFVEVVRNKPVARQAPGKRKCNCRQEMRTTQLGPGRFQMTQEVVCDECPNVKLVNEERTLEVEIEPGVRDGMEYPFIGEGEPHVDGEPGDLRFRIKVVKHRIFERRGDDLYTNVTVSLVEALVGFEMDITHLDGHKVHISRDKITRPGAKLWKKGEGLPNFDNNNIKGSLIITFDVDFPKEQLTEEAKEGIKQLLKQGPVQKVYNGLQGY*	0	Y	6-17	49	RWQLRKGRATCLRGRARERPRREAASLGRKGWSADAAAPEAERVGPGDAMAPQNLSTFCLLLLYLIGTVIAGRDFYKILGVPRSASIKDIKKAYRKLALQLHPDRNPDDPQAQEKFQDLGAAYEVLSDSEKRKQYDTYGEEGLKDGHQSSHGDIFSHFFGDFGFMFGGTPRQQDRNIPRGSDIIVDLEVTLEEVYAGNFVEVVRNKPVARQAPGKRKCNCRQEMRTTQLGPGRFQMTQEVVCDECPNVKLVNEERTLEVEIEPGVRDGMEYPFIGEGEPHVDGEPGDLRFRIKVVKHRIFERRGDDLYTNVTVSLVEALVGFEMDITHLDGHKVHISRDKITRPGAKLWKKGEGLPNFDNNNIKGSLIITFDVDFPKEQLTEEAKEGIKQLLKQGPVQK…	55-76
Fam3c	MRVAGAAKLVVAVAVFLLTFYVISQVFEIKMDASLGNLFARSALDSAIRSTKPPRYKCGISKACPEKHFAFKMASGAANVVGPKICLEDNVLMSGVKNNVGRGINIALVNGKTGEVIDTKFFDMWGGDVAPFIEFLKTIQDGTVVLMATYDDGATKLTDEARRLIAELGSTSITSLGFRDNWVFCGGKGIKTKSPFEQHIKNNKETNKYEGWPEVVEMEGCIPQKQD*	0	Y	9-20	15	TGPSFGDVLESEKAKMRVAGAAKLVVAVAVFLLTFYVISQVFEIKMDASLGNLFARSALDSAIRSTKPPRYKCGISKACPEKHFAFKMASGAANVVGPKICLEDNVLMSGVKNNVGRGINIALVNGKTGEVIDTKFFDMWGGDVAPFIEFLKTIQDGTVVLMATYDDGATKLTDEARRLIAELGSTSITSLGFRDNWVFCGGKGIKTKSPFEQHIKNNKETNKYEGWPEVVEMEGCIPQKQD*	20-38

### Sheet: Truncations
Chen et al., 2020 (human)
Symbol	Long_Seq	Long_TM	AA_truncated	Short_Seq	Short_TM	Short_SP	SP
B3GALNT1	MASALWTVLPSRMSLRSLKWSLLLLSLLSFFVMWYLSLPHYNVIERVNWMYFYEYEPIYRQDFHFTLREHSNCSHQNPFLVILVTSHPSDVKARQAIRVTWGEKKSWWGYEVLTFFLLGQEAEKEDKMLALSLEDEHLLYGDIIRQDFLDTYNNLTLKTIMAFRWVTEFCPNAKYVMKTDTDVFINTGNLVKYLLNLNHSEKFFTGYPLIDNYSYRGFYQKTHISYQEYPFKVFPPYCSGLGYIMSRDLVPRIYEMMGHVKPIKFEDVYVGICLNLLKVNIHIPEDTNLFFLYRIHLDVCQLRRVIAAHGFSSKEIITFWQVMLRNTTCHY	20-38	13	MSLRSLKWSLLLLSLLSFFVMWYLSLPHYNVIERVNWMYFYEYEPIYRQDFHFTLREHSNCSHQNPFLVILVTSHPSDVKARQAIRVTWGEKKSWWGYEVLTFFLLGQEAEKEDKMLALSLEDEHLLYGDIIRQDFLDTYNNLTLKTIMAFRWVTEFCPNAKYVMKTDTDVFINTGNLVKYLLNLNHSEKFFTGYPLIDNYSYRGFYQKTHISYQEYPFKVFPPYCSGLGYIMSRDLVPRIYEMMGHVKPIKFEDVYVGICLNLLKVNIHIPEDTNLFFLYRIHLDVCQLRRVIAAHGFSSKEIITFWQVMLRNTTCHY	0	Y	10-20
B3GNT4	MLPPQPSAAHQGRGGRSGLLPKGPAMLCRLCWLVSYSLAVLLLGCLLFLRKAAKPAGDPTAHQPFWAPPTPRHSRCPPNHTVSSASLSLPSRHRLFLTYRHCRNFSILLEPSGCSKDTFLLLAIKSQPGHVERRAAIRSTWGRVGGWARGRQLKLVFLLGVAGSAPPAQLLAYESREFDDILQWDFTEDFFNLTLKELHLQRWVVAACPQAHFMLKGDDDVFVHVPNVLEFLDGWDPAQDLLVGDVIRQALPNRNTKVKYFIPPSMYRATHYPPYAGGGGYVMSRATVRRLQAIMEDAELFPIDDVFVGMCLRRLGLSPMHHAGFKTFGIRRPLDPLDPCLYRGLLLVHRLSPLEMWTMWALVTDEGLKCAAGPIPQR	30-49	30	LCWLVSYSLAVLLLGCLLFLRKAAKPAGDPTAHQPFWAPPTPRHSRCPPNHTVSSASLSLPSRHRLFLTYRHCRNFSILLEPSGCSKDTFLLLAIKSQPGHVERRAAIRSTWGRVGGWARGRQLKLVFLLGVAGSAPPAQLLAYESREFDDILQWDFTEDFFNLTLKELHLQRWVVAACPQAHFMLKGDDDVFVHVPNVLEFLDGWDPAQDLLVGDVIRQALPNRNTKVKYFIPPSMYRATHYPPYAGGGGYVMSRATVRRLQAIMEDAELFPIDDVFVGMCLRRLGLSPMHHAGFKTFGIRRPLDPLDPCLYRGLLLVHRLSPLEMWTMWALVTDEGLKCAAGPIPQR	0	Y	8-19
CLN5	MAQEVDTAQGAEMRRGAGAARGRASWCWALALLWLAVVPGWSRVSGIPSRRHWPVPYKRFDFRPKPDPYCQAKYTFCPTGSPIPVMEGDDDIEVFRLQAPVWEFKYGDLLGHLKIMHDAIGFRSTLTGKNYTMEWYELFQLGNCTFPHLRPEMDAPFWCNQGAACFFEGIDDVHWKENGTLVQVATISGNMFNQMAKWVKQDNETGIYYETWNVKASPEKGAETWFDSYDCSKFVLRTFNKLAEFGAEFKNIETNYTRIFLYSGEPTYLGNETSVFGPTGNKTLGLAIKRFYYPFKPHLPTKEFLLSLLQIFDAVIVHKQFYLFYNFEYWFLPMKFPFIKITYEEIPLPIRNKTLSGL	24-42	30	LALLWLAVVPGWSRVSGIPSRRHWPVPYKRFDFRPKPDPYCQAKYTFCPTGSPIPVMEGDDDIEVFRLQAPVWEFKYGDLLGHLKIMHDAIGFRSTLTGKNYTMEWYELFQLGNCTFPHLRPEMDAPFWCNQGAACFFEGIDDVHWKENGTLVQVATISGNMFNQMAKWVKQDNETGIYYETWNVKASPEKGAETWFDSYDCSKFVLRTFNKLAEFGAEFKNIETNYTRIFLYSGEPTYLGNETSVFGPTGNKTLGLAIKRFYYPFKPHLPTKEFLLSLLQIFDAVIVHKQFYLFYNFEYWFLPMKFPFIKITYEEIPLPIRNKTLSGL	0	Y	2-9
CLN5	MAQEVDTAQGAEMRRGAGAARGRASWCWALALLWLAVVPGWSRVSGIPSRRHWPVPYKRFDFRPKPDPYCQAKYTFCPTGSPIPVMEGDDDIEVFRLQAPVWEFKYGDLLGHLKIMHDAIGFRSTLTGKNYTMEWYELFQLGNCTFPHLRPEMDAPFWCNQGAACFFEGIDDVHWKENGTLVQVATISGNMFNQMAKWVKQDNETGIYYETWNVKASPEKGAETWFDSYDCSKFVLRTFNKLAEFGAEFKNIETNYTRIFLYSGEPTYLGNETSVFGPTGNKTLGLAIKRFYYPFKPHLPTKEFLLSLLQIFDAVIVHKQFYLFYNFEYWFLPMKFPFIKITYEEIPLPIRNKTLSGL	24-42	13	MRRGAGAARGRASWCWALALLWLAVVPGWSRVSGIPSRRHWPVPYKRFDFRPKPDPYCQAKYTFCPTGSPIPVMEGDDDIEVFRLQAPVWEFKYGDLLGHLKIMHDAIGFRSTLTGKNYTMEWYELFQLGNCTFPHLRPEMDAPFWCNQGAACFFEGIDDVHWKENGTLVQVATISGNMFNQMAKWVKQDNETGIYYETWNVKASPEKGAETWFDSYDCSKFVLRTFNKLAEFGAEFKNIETNYTRIFLYSGEPTYLGNETSVFGPTGNKTLGLAIKRFYYPFKPHLPTKEFLLSLLQIFDAVIVHKQFYLFYNFEYWFLPMKFPFIKITYEEIPLPIRNKTLSGL	0	Y	15-26
CYB5R3	MGAQLSTLGHMVLFPVWFLYSLLMKLFQRSTPAITLESPDIKYPLRLIDREIISHDTRRFRFALPSPQHILGLPVGQHIYLSARIDGNLVVRPYTPISSDDDKGFVDLVIKVYFKDTHPKFPAGGKMSQYLESMQIGDTIEFRGPSGLLVYQGKGKFAIRPDKKSNPIIRTVKSVGMIAGGTGITPMLQVIRAIMKDPDDHTVCHLLFANQTEKDILLRPELEELRNKHSARFKLWYTLDRAPEAWDYGQGFVNEEMIRDHLPPPEEEPLVLMCGPPPMIQYACLPNLDHVGHPTERCFVF	6-23	8	LGHMVLFPVWFLYSLLMKLFQRSTPAITLESPDIKYPLRLIDREIISHDTRRFRFALPSPQHILGLPVGQHIYLSARIDGNLVVRPYTPISSDDDKGFVDLVIKVYFKDTHPKFPAGGKMSQYLESMQIGDTIEFRGPSGLLVYQGKGKFAIRPDKKSNPIIRTVKSVGMIAGGTGITPMLQVIRAIMKDPDDHTVCHLLFANQTEKDILLRPELEELRNKHSARFKLWYTLDRAPEAWDYGQGFVNEEMIRDHLPPPEEEPLVLMCGPPPMIQYACLPNLDHVGHPTERCFVF	0	Y	5-16
DHODH	MAWRHLKKRAQDAVIILGGGGLLFASYLMATGDERFYAEHLMPTLQGLLDPESAHRLAVRFTSLGLLPRARFQDSDMLEVRVLGHKFRNPVGIAAGFDKHGEAVDGLYKMGFGFVEIGSVTPKPQEGNPRPRVFRLPEDQAVINRYGFNSHGLSVVEHRLRARQQKQAKLTEDGLPLGVNLGKNKTSVDAAEDYAEGVRVLGPLADYLVVNVSSPNTAGLRSLQGKAELRRLLTKVLQERDGLRRVHRPAVLVKIAPDLTSQDKEDIASVVKELGIDGLIVTNTTVSRPAGLQGALRSETGGLSGKPLRDLSTQTIREMYALTQGRVPIIGVGGVSSGQDALEKIRAGASLVQLYTALTFWGPPVVGKVKRELEALLKEQGFGGVTDAIGADHRR	12-30	6	LKKRAQDAVIILGGGGLLFASYLMATGDERFYAEHLMPTLQGLLDPESAHRLAVRFTSLGLLPRARFQDSDMLEVRVLGHKFRNPVGIAAGFDKHGEAVDGLYKMGFGFVEIGSVTPKPQEGNPRPRVFRLPEDQAVINRYGFNSHGLSVVEHRLRARQQKQAKLTEDGLPLGVNLGKNKTSVDAAEDYAEGVRVLGPLADYLVVNVSSPNTAGLRSLQGKAELRRLLTKVLQERDGLRRVHRPAVLVKIAPDLTSQDKEDIASVVKELGIDGLIVTNTTVSRPAGLQGALRSETGGLSGKPLRDLSTQTIREMYALTQGRVPIIGVGGVSSGQDALEKIRAGASLVQLYTALTFWGPPVVGKVKRELEALLKEQGFGGVTDAIGADHRR	0	Y	8-19
FRMD5	MLSRLMSGSSRSLEREYSCTVRLLDDSEYTCTIQRDAKGQYLFDLLCHHLNLLEKDYFGIRFVDPDKQRHWLEFTKSVVKQLRSQPPFTMCFRVKFYPADPAALKEEITRYLVFLQIKRDLYHGRLLCKTSDAALLAAYILQAEIGDYDSGKHPEGYSSKFQFFPKHSEKLERKIAEIHKTELSGQTPATSELNFLRKAQTLETYGVDPHPCKDVSGNAAFLAFTPFGFVVLQGNKRVHFIKWNEVTKLKFEGKTFYLYVSQKEEKKIILTYFAPTPEACKHLWKCGIENQAFYKLEKSSQVRTVSSSNLFFKGSRFRYSGRVAKEVMESSAKIKREPPEIHRAGMVPSRSCPSITHGPRLSSVPRTRRRAVHISIMEGLESLRDSAHSTPVRSTSHGD…	497-523	507	VTMGLLFVLLLLLIILTESDLDIAFFRDIRQTPEFEQFHYQYFCPLRRWFACKIRSVVSLLIDT	0	Y	4-15
HS3ST3B1	MGQRLSGGRSCLDVPGRLLPQPPPPPPPVRRKLALLFAMLCVWLYMFLYSCAGSCAAAPGLLLLGSGSRAAHDPPALATAPDGTPPRLPFRAPPATPLASGKEMAEGAASPEEQSPEVPDSPSPISSFFSGSGSKQLPQAIIIGVKKGGTRALLEFLRVHPDVRAVGAEPHFFDRSYDKGLAWYRDLMPRTLDGQITMEKTPSYFVTREAPARISAMSKDTKLIVVVRDPVTRAISDYTQTLSKRPDIPTFESLTFKNRTAGLIDTSWSAIQIGIYAKHLEHWLRHFPIRQMLFVSGERLISDPAGELGRVQDFLGLKRIITDKHFYFNKTKGFPCLKKAEGSSRPHCLGKTKGRTHPEIDREVVRRLREFYRPFNLKFYQMTGHDFGWD	33-50	39	MLCVWLYMFLYSCAGSCAAAPGLLLLGSGSRAAHDPPALATAPDGTPPRLPFRAPPATPLASGKEMAEGAASPEEQSPEVPDSPSPISSFFSGSGSKQLPQAIIIGVKKGGTRALLEFLRVHPDVRAVGAEPHFFDRSYDKGLAWYRDLMPRTLDGQITMEKTPSYFVTREAPARISAMSKDTKLIVVVRDPVTRAISDYTQTLSKRPDIPTFESLTFKNRTAGLIDTSWSAIQIGIYAKHLEHWLRHFPIRQMLFVSGERLISDPAGELGRVQDFLGLKRIITDKHFYFNKTKGFPCLKKAEGSSRPHCLGKTKGRTHPEIDREVVRRLREFYRPFNLKFYQMTGHDFGWD	0	Y	3-14
KLHDC7A	MFPRGAEAQDWHLDMQLTGKVVLSAAALLLVTVAYRLYKSRPAPAQRWGGNGQAEAKEEAEGSGQPAVQEASPGVLLRGPRRRRSSKRAEAPQGCSCENPRGPYVLVTGATSTDRKPQRKGSGEERGGQGSDSEQVPPCCPSQETRTAVGSNPDPPHFPRLGSEPKSSPAGLIAAADGSCAGGEPSPWQDSKPREHPGLGQLEPPHCHYVAPLQGSSDMNQSWVFTRVIGVSREEAGALEAASDVDLTLHQQEGAPNSSYTFSSIARVRMEEHFIQKAEGVEPRLKGKVYDYYVESTSQAIFQGRLAPRTAALTEVPSPRPPPGSLGTGAASGGQAGDTKGAAERAASPQTGPWPSTRGFSRKESLLQIAENPELQLQPDGFRLPAPPCPDPGALPGLG…	21-38	15	MQLTGKVVLSAAALLLVTVAYRLYKSRPAPAQRWGGNGQAEAKEEAEGSGQPAVQEASPGVLLRGPRRRRSSKRAEAPQGCSCENPRGPYVLVTGATSTDRKPQRKGSGEERGGQGSDSEQVPPCCPSQETRTAVGSNPDPPHFPRLGSEPKSSPAGLIAAADGSCAGGEPSPWQDSKPREHPGLGQLEPPHCHYVAPLQGSSDMNQSWVFTRVIGVSREEAGALEAASDVDLTLHQQEGAPNSSYTFSSIARVRMEEHFIQKAEGVEPRLKGKVYDYYVESTSQAIFQGRLAPRTAALTEVPSPRPPPGSLGTGAASGGQAGDTKGAAERAASPQTGPWPSTRGFSRKESLLQIAENPELQLQPDGFRLPAPPCPDPGALPGLGRSSREPHVQPVAGT…	0	Y	7-17
LYPD6B	MLLITLSANLFTVPERSLTTTFSFSRYKSSDRPAHKVSMLLLCHALAIAVVQIVIFSESWAFAKNINFYNVRPPLDPTPFPNSFKCFTCENAGDNYNCNRWAEDKWCPQNTQYCLTVHHFTSHGRSTSITKKCASRSECHFVGCHHSRDSEHTECRSCCEGMICNVELPTNHTNAVFAVMHAQRTSGSSAPTLYLPVLAWVFVLPLL	37-56	39	MLLLCHALAIAVVQIVIFSESWAFAKNINFYNVRPPLDPTPFPNSFKCFTCENAGDNYNCNRWAEDKWCPQNTQYCLTVHHFTSHGRSTSITKKCASRSECHFVGCHHSRDSEHTECRSCCEGMICNVELPTNHTNAVFAVMHAQRTSGSSAPTLYLPVLAWVFVLPLL	0	Y	2-13
MUC3A	MQLLGLLGLLWMLKASPWATGTLSTATSISQVPFPRAEAASAVLSNSPHSRDLAGWPLGVPQLASPAPGHRENAPMTLTTSPHDTLISETLLNSPVSSNTSTTPTSKFAFKVETTPPTVLVYSATTECVYPTSFIITISHPTSICVTTTQVAFTSSYTSTPVTQKPVTTVTSTYSMTTTEKGTSAMTSSPSTTTARETPIVTVTPSSVSATDTTFHTTISSTTRTTERTPLPTGSIHTTTSPTPVFTTLKTAVTSTSPITSSITSTNTVTSMTTTASQPTATNTLSSPTRTILSSTPVLSTETITSGITNTTPLSTLVTTLPTTISRSTPTSETTYTTSPTSTVTDSTTKIAYSTSMTGTLSTETSLPPTSSSLPTTETATTPMTNLVTTTTEISSHST…	3226-3250	3220	VAVHWRALVGGLTAGAALLVLLLLALGVRAVRSGWWGGQRRGRSWDQDRKWFETWDEEVVGTFSNWGFEDDGTDKDTNFYVALENVDTTMKVHIKRPEMTSSSV	0	Y	7-26
PCMT1	MPGARSGGSGGDGSNSGSYSGDASGAVTVWEVVSLLGKLLGTVVALKVVLYLLRVCLAMAWKSGGASHSELIHNLRKNGIIKTDKVFEVMLATDRSHYAKCNPYMDSPQSIGFQATISAPHMHAYALELLFDQLHEGAKALDVGSGSGILTACFARMVGCTGKVIGIDHIKELVDDSVNNVRKDDPTLLSSGRVQLVVGDGRMGYAEEAPYDAIHVGAAAPVVPQALIDQLKPGGRLILPVGPAGGNQMLEQYDKLQDGSIKMKPLMGVIYVPLTDKEKQWSRWK	32-53	46	LKVVLYLLRVCLAMAWKSGGASHSELIHNLRKNGIIKTDKVFEVMLATDRSHYAKCNPYMDSPQSIGFQATISAPHMHAYALELLFDQLHEGAKALDVGSGSGILTACFARMVGCTGKVIGIDHIKELVDDSVNNVRKDDPTLLSSGRVQLVVGDGRMGYAEEAPYDAIHVGAAAPVVPQALIDQLKPGGRLILPVGPAGGNQMLEQYDKLQDGSIKMKPLMGVIYVPLTDKEKQWSRWK	0	Y	3-13
SIT1	MNQADPRLRAVCLWTLTSAAMSRGDNCTDLLALGIPSITQAWGLWVLLGAVTLLFLISLAAHLSQWTRGRSRSHPGQGRSGESVEEVPLYGNLHYLQTGRLSQDPEPDQQDPTLGGPARAAEEVMCYTSLQLRPPQGRIPGPGTPVKYSEVVLDSEPKSQASGPEPELYASVCAQTRRARASFPDQAYANSQPAAS	40-63	44	LWVLLGAVTLLFLISLAAHLSQWTRGRSRSHPGQGRSGESVEEVPLYGNLHYLQTGRLSQDPEPDQQDPTLGGPARAAEEVMCYTSLQLRPPQGRIPGPGTPVKYSEVVLDSEPKSQASGPEPELYASVCAQTRRARASFPDQAYANSQPAAS	0	Y	3-13
SPAST	MNSPGGRGKKKGSGGASNPVPPRPPPPCLAPAPPAAGPAPPPESPHKRNLYYFSYPLFVGFALLRLVAFHLGLLFVWLCQRFSRALMAAKRSSGAAPAPASASAPAPVPGGEAERVRVFHKQAFEYISIALRIDEDEKAGQKEQAVEWYKKGIEELEKGIAVIVTGQGEQCERARRLQAKMMTNLVMAKDRLQLLEKMQPVLPFSKSQTDVYNDSTNLACRNGHLQSESGAVPKRKDPLTHTSNSLPRSKTVMKTGSAGLSGHHRAPSYSGLSMVSGVKQGSGPAPTTHKGTPKTNRTNKPSTPTTATRKKKDLKNFRNVDSNLANLIMNEIVDNGTAVKFDDIAGQDLAKQALQEIVILPSLRPELFTGLRAPARGLLLFGPPGNGKTMLAKAVAAES…	57-78	63	LLRLVAFHLGLLFVWLCQRFSRALMAAKRSSGAAPAPASASAPAPVPGGEAERVRVFHKQAFEYISIALRIDEDEKAGQKEQAVEWYKKGIEELEKGIAVIVTGQGEQCERARRLQAKMMTNLVMAKDRLQLLEKMQPVLPFSKSQTDVYNDSTNLACRNGHLQSESGAVPKRKDPLTHTSNSLPRSKTVMKTGSAGLSGHHRAPSYSGLSMVSGVKQGSGPAPTTHKGTPKTNRTNKPSTPTTATRKKKDLKNFRNVDSNLANLIMNEIVDNGTAVKFDDIAGQDLAKQALQEIVILPSLRPELFTGLRAPARGLLLFGPPGNGKTMLAKAVAAESNATFFNISAASLTSKYVGEGEKLVRALFAVARELQPSIIFIDEVDSLLCERREGEHDASRRL…	0	Y	4-15
ST8SIA3	MRNCKMARVASVLGLVMLSVALLILSLISYVSLKKENIFTTPKYASPGAPRMYMFHAGFRSQFALKFLDPSFVPITNSLTQELQEKPSKWKFNRTAFLHQRQEILQHVDVIKNFSLTKNSVRIGQLMHYDYSSHKYVFSISNNFRSLLPDVSPIMNKHYNICAVVGNSGILTGSQCGQEIDKSDFVFRCNFAPTEAFQRDVGRKTNLTTFNPSILEKYYNNLLTIQDRNNFFLSLKKLDGAILWIPAFFFHTSATVTRTLVDFFVEHRGQLKVQLAWPGNIMQHVNRYWKNKHLSPKRLSTGILMYTLASAICEEIHLYGFWPFGFDPNTREDLPYHYYDKKGTKFTTKWQESHQLPAEFQLLYRMHGEGLTKLTLSHCA	12-33	6	MARVASVLGLVMLSVALLILSLISYVSLKKENIFTTPKYASPGAPRMYMFHAGFRSQFALKFLDPSFVPITNSLTQELQEKPSKWKFNRTAFLHQRQEILQHVDVIKNFSLTKNSVRIGQLMHYDYSSHKYVFSISNNFRSLLPDVSPIMNKHYNICAVVGNSGILTGSQCGQEIDKSDFVFRCNFAPTEAFQRDVGRKTNLTTFNPSILEKYYNNLLTIQDRNNFFLSLKKLDGAILWIPAFFFHTSATVTRTLVDFFVEHRGQLKVQLAWPGNIMQHVNRYWKNKHLSPKRLSTGILMYTLASAICEEIHLYGFWPFGFDPNTREDLPYHYYDKKGTKFTTKWQESHQLPAEFQLLYRMHGEGLTKLTLSHCA	0	Y	4-23
TMEM52	MARGPLAARGLRLLLPLLPLLPLLPLPQVALGFADGSCDPSDQCPPQARWSSLWHVGLILLAVLLLLLCGVTAGCVRFCCLRKQAQAQPHLPPARQPCDVAVIPMDSDSPVHSTVTSYSSVQYPLGMRLPLPFGELDLDSMAPPAYSLYTPEPPPSYDEAVKMAKPREEGPALSQKPSPLLGASGLETTPVPQESGPNTQLPPCSPGAP	56-80	53	LWHVGLILLAVLLLLLCGVTAGCVRFCCLRKQAQAQPHLPPARQPCDVAVIPMDSDSPVHSTVTSYSSVQYPLGMRLPLPFGELDLDSMAPPAYSLYTPEPPPSYDEAVKMAKPREEGPALSQKPSPLLGASGLETTPVPQESGPNTQLPPCSPGAP	0	Y	4-16
TRHDE	MALDGELGEQEEEKKKKKKKKRKKKKEEEEEEEGAEKSSSPFAAAMGEDDAALRAGSRGLSDPWADSVGVRPRTTERHIAVHKRLVLAFAVSLVALLAVTMLAVLLSLRFDECGASATPGADGGPSGFPERGGNGSLPGSARRNHHAGGDSWQPEAGGVASPGTTSAQPPSEEEREPWEPWTQLRLSGHLKPLHYNLMLTAFMENFTFSGEVNVEIACRNATRYVVLHASRVAVEKVQLAEDRAFGAVPVAGFFLYPQTQVLVVVLNRTLDAQRNYNLKIIYNALIENELLGFFRSSYVLHGERRFLGVTQFSPTHARKAFPCFDEPIYKATFKISIKHQATYLSLSNMPVETSVFEEDGWVTDHFSQTPLMSTYYLAWAICNFTYRETTTKSGVVVRL…	85-108	86	VLAFAVSLVALLAVTMLAVLLSLRFDECGASATPGADGGPSGFPERGGNGSLPGSARRNHHAGGDSWQPEAGGVASPGTTSAQPPSEEEREPWEPWTQLRLSGHLKPLHYNLMLTAFMENFTFSGEVNVEIACRNATRYVVLHASRVAVEKVQLAEDRAFGAVPVAGFFLYPQTQVLVVVLNRTLDAQRNYNLKIIYNALIENELLGFFRSSYVLHGERRFLGVTQFSPTHARKAFPCFDEPIYKATFKISIKHQATYLSLSNMPVETSVFEEDGWVTDHFSQTPLMSTYYLAWAICNFTYRETTTKSGVVVRLYARPDAIRRGSGDYALHITKRLIEFYEDYFKVPYSLPKLDLLAVPKHPYAAMENWGLSIFVEQRILLDPSVSSISYLLDVTMVIV…	0	Y	2-20
UST	MKKKQQHPGGGADPWPHGAPMGGAPPGLGSWKRRVPLLPFLRFSLRDYGFCMATLLVFCLGSLLYQLSGGPPRFLLDLRQYLGNSTYLDDHGPPPSKVLPFPSQVVYNRVGKCGSRTVVLLLRILSEKHGFNLVTSDIHNKTRLTKNEQMELIKNISTAEQPYLFTRHVHFLNFSRFGGDQPVYINIIRDPVNRFLSNYFFRRFGDWRGEQNHMIRTPSMRQEERYLDINECILENYPECSNPRLFYIIPYFCGQHPRCREPGEWALERAKLNVNENFLLVGILEELEDVLLLLERFLPHYFKGVLSIYKDPEHRKLGNMTVTVKKTVPSPEAVQILYQRMRYEYEFYHYVKEQFHLLKRKFGLKSHVSKPPLRPHFFIPTPLETEEPIDDEEQDDEKW…	48-67	55	LLVFCLGSLLYQLSGGPPRFLLDLRQYLGNSTYLDDHGPPPSKVLPFPSQVVYNRVGKCGSRTVVLLLRILSEKHGFNLVTSDIHNKTRLTKNEQMELIKNISTAEQPYLFTRHVHFLNFSRFGGDQPVYINIIRDPVNRFLSNYFFRRFGDWRGEQNHMIRTPSMRQEERYLDINECILENYPECSNPRLFYIIPYFCGQHPRCREPGEWALERAKLNVNENFLLVGILEELEDVLLLLERFLPHYFKGVLSIYKDPEHRKLGNMTVTVKKTVPSPEAVQILYQRMRYEYEFYHYVKEQFHLLKRKFGLKSHVSKPPLRPHFFIPTPLETEEPIDDEEQDDEKWLEDIYKR	0	Y	2-10
Ingolia et al. 2011 (mouse)
Symbol	Long_Seq	Long_TM	AA_truncated	short_seq	Short_TM	Short_SP	SP
Lamb1	MEGPLSSLPTFAFSPRYLSRKEDPKKRQAACLLRPPSRAASPRLRGLDMGLLQVFAFGVLALWGTRVCAQEPEFSYGCAEGSCYPATGDLLIGRAQKLSVTSTCGLHKPEPYCIVSHLQEDKKCFICDSRDPYHETLNPDSHLIENVVTTFAPNRLKIWWQSENGVENVTIQLDLEAEFHFTHLIMTFKTFRPAAMLIERSSDFGKAWGVYRYFAYDCESSFPGISTGPMKKVDDIICDSRYSDIEPSTEGEVIFRALDPAFKIEDPYSPRIQNLLKITNLRIKFVKLHTLGDNLLDSRMEIREKYYYAVYDMVVRGNCFCYGHASECAPVDGVNEEVEGMVHGHCMCRHNTKGLNCELCMDFYHDLPWRPAEGRNSNACKKCNCNEHSSSCHFDMAVF…	46-64	48	MGLLQVFAFGVLALWGTRVCAQEPEFSYGCAEGSCYPATGDLLIGRAQKLSVTSTCGLHKPEPYCIVSHLQEDKKCFICDSRDPYHETLNPDSHLIENVVTTFAPNRLKIWWQSENGVENVTIQLDLEAEFHFTHLIMTFKTFRPAAMLIERSSDFGKAWGVYRYFAYDCESSFPGISTGPMKKVDDIICDSRYSDIEPSTEGEVIFRALDPAFKIEDPYSPRIQNLLKITNLRIKFVKLHTLGDNLLDSRMEIREKYYYAVYDMVVRGNCFCYGHASECAPVDGVNEEVEGMVHGHCMCRHNTKGLNCELCMDFYHDLPWRPAEGRNSNACKKCNCNEHSSSCHFDMAVFLATGNVSGGVCDNCQHNTMGRNCEQCKPFYFQHPERDIRDPNLCEPCT…	0	Y	3-14
Sox8	MNWGRAPGVLLGGGATLLLSFLWMPALLPVASRLLLLPRALLSMASGSPPSQPPPASGSGYVPGSVSAAFVTCPNEKVAKEIARAVVEKRLAACVNLIPQITSIYEWKGKIEEDSEVLMMIKTQSSLVPALTEFVRSVHPYEVAEVIALPVEQGNPPYLHWVHQVTESVSNSGTALP*	12-36	23	MPALLPVASRLLLLPRALLSMASGSPPSQPPPASGSGYVPGSVSAAFVTCPNEKVAKEIARAVVEKRLAACVNLIPQITSIYEWKGKIEEDSEVLMMIKTQSSLVPALTEFVRSVHPYEVAEVIALPVEQGNPPYLHWVHQVTESVSNSGTALP*	0	Y	3-14
Romo1	MPVAVGPYGQSQPSCFDRVKMGFVMGCAVGMAAGALFGTFSCLRIGMRGRELMGGIGKTMMQSGGTFGTFMAIGMGIRC*	23-43	20	MGFVMGCAVGMAAGALFGTFSCLRIGMRGRELMGGIGKTMMQSGGTFGTFMAIGMGIRC*	0	Y	6-17
Micos10	MSESELGRKWDRCMADTVVKLGTGFGLGIVFSLTFFKRRMWPLAFGSGVGLGMAYSNCQHDFQAPYLLHGKYVKEQ*	18-36	39	MWPLAFGSGVGLGMAYSNCQHDFQAPYLLHGKYVKEQ*	0	Y	4-12
